# Setting priorities for the acquisition of primary plant occurrence data

**DOI:** 10.1101/2025.11.11.683036

**Authors:** Nadia Bystriakova, Pablo Alvarez Hendrigo De Melo, Alexandre Antonelli, Steven Bachman, Gemma Bramley, Matilda Brown, Gloria Cespedes, Martin Cheek, Iain Darbyshire, Sebsebe Demissew, Juana DeEgea, Andre Erst, Felix Forest, Ib Friis, Long-Fei Fu, Alfredo Fuentes, Rajib Gogoi, Laura Jennings, Carel C.H. Jongkind, Bente Klitgaard, Isabel Larridon, Eve Lucas, Carla Maldonado, Maira Martinez, Justin Moat, Eimear Nic Lughadha, Carlos Reynel, Himmah Rustiami, Daniel Santamaria Aguilar, Sebastian Tello, Liam Trethowan, Timothy M.A. Utteridge, Bat (Maria) Vorontsova, Yi-Gang Wei, Tom Wells, Alexandre K. Monro

## Abstract

**Aim:** Effective implementation of the Global Biodiversity Framework and Global Strategy for Plant Conservation depends on accurate species distribution data. Current vascular plant distribution data, while crucial for understanding terrestrial ecosystems, is often sparse and biased and requires significant expansion. This study developed a scalable approach to prioritize areas for plant occurrence data acquisition, adaptable to national priorities and providing a framework for botanical institutions to coordinate efforts and allocate resources.

**Location:** Global.

**Methods:** Using a Technique for Order Preference by Similarity to Ideal Solution (TOPSIS) analysis, we prioritized areas based on: (a) ecosystem service value; (b) floristic value threatened by climate or land-use change; and (c) uncertainty in species richness estimates, stratified by biome and region. Regional prioritization maps for Africa & Madagascar; East, South and Southeast Asia; Siberia and the Russian Far East; South America; and North & Central America were reviewed by botanical experts for validation. Scalability was assessed by comparing regional and global analyses.

**Results:** Data-driven priority maps, divided into tree-dominated and grassland/deforested areas, largely received expert support. High similarity between global and regional maps demonstrated scalability.

**Main conclusions:** Our approach provides a framework for supporting national implementation of the Global Biodiversity Framework. Variables and their weights can be tailored to national or local needs. The method’s flexibility and adaptability extend to other taxonomic groups and objectives, such as protected area selection By prioritizing data acquisition, whether field-based or digital, this research promotes the efficient use of resources. A key advantage of this approach is its capacity to systematically translate expert opinion into explicit and quantitative criteria, which in turn facilitates clear communication with policymakers and funders.
