## Supplement 3 for "Setting priorities for the acquisition of primary plant occurrence data"

### Sheet: names listed in results
Summary of Proportion of Consensus
Region	Supported	Not Supported	Consensus Proportion
North & Meso- America	11	0	1
Africa & Madagascar	53	3	0.95
Siberia & Russian Far East	4	0	1
South America	24	2	0.92
South Asia, Southeast Asia, East Asia	23	4	0.85
Detail
Region	Fig. no.	Areas of highest Priority areas (top 25%) confirmed	Highest priroity vegetation class	Field expert reviewers	Areas supported by reviewers	Areas not supported by reviewers
Africa & Madagascar	2,3	Congolian	forest, non-forest dominated	Martin Cheek (MC), Carel Jongkind (CJ)	Sierra Leone, Liberia, Ghana, Ivory Coast,Togo, Benon, Nigeria, Cameroon, Equatorial Guinea, Gabon, Republic of Congo, Democratic Republic of Congo, Rwanda, Burundi, Tanzania, Zambia, Angola	SW Ghana, Ivory Coast, Liberia: white sand coastal thickets should be high priority(MC, CJ). Liberia: naturally open rocky areas (1% or 2% ? of the total surface) should be high priority as very poorly sampled (CJ). High priority areas in African (Guineo-Congolian Africa) are better mapped, more of Liberia should be red and not pink or pale blue. Sahel, southern Chad, Mali, much of Senegal: It ap…
Africa & Madagascar	2,3, 4	Zambeziana	forest, non-forest dominated	Iain Darbyshire (ID), MC, CJ	Kenya, Tanzania, Mozambique, Malawi, Zambia, Zimbabwe, Botswana, Namibia, Angola, Democratic Republic of Congo
Africa & Madagascar	2,3, 4	Ethiopian	forest, non-forest dominated	Sebsebe Demissew (SD), Ib Friis (IB)	Ethiopia, Eritrea, Djibouti, Somalia	Forested: this does not agree with the observed reality in Ethiopia. SE Ethiopia which is shown in white and blue is given a low priority for further data gathering but should be high priority (SD, IF).
Africa & Madagascar	2,3, 4	Southern Africa	non-forest dominated	MC, CJ	Angola, Namibia, Botswana, South Africa, Eswatini, Lesotho
Africa & Madagascar	2,3, 5	Madagascar	forest, non-forest dominated	MC, CJ, Justin Moat (JM), Bat Maria Vorontsova (BV)	Madagascar	East coast non-forest dominated are probably very secondary and just removed forest (JM). There are four locations on the east coast where non-forest dominated areas is marked red. This is secondary forest and not a high priority for data acquisition (MC).
Siberia and Russian Far East	2,3, 5	Siberia	forest, non-forest	Nadia Bystriakova (NB), Andrey Erst (AE)	Russia
Siberia and Russian Far East	2,3, 5	Altai	forest, non-forest	Nadia Bystriakova (NB), Andrey Erst (AE)	Russia, Mongolia, China, Kazakhstan
Siberia and Russian Far East	2,3, 5	Kamchatka	forest, non-forest	Nadia Bystriakova (NB), Andrey Erst (AE)	Russia
Siberia and Russian Far East	2,3, 5	Ural Mountains	forest, non-forest	Nadia Bystriakova (NB), Andrey Erst (AE)	Russia
E Asia	2, 3, 4	Himalaya Mountains	forest, non-forest dominated	Rajib Gogoi (RG)	China, Nepal, Bhutan, India, Pakistan
E Asia	2, 3, 4	Guizhou – Yunnan plateau	forest	Long-Fei Fu (LF), Yi-Gang Wei (YG)	China
E Asia	2, 3, 4	Sunda shelf	forest	Gemma Bramley (GB), Laura Jennings (LJ), Himmah Rustiami (HR), Liam Trethowan (LT),Tim Utteridge (TU)	Indonesia, Philippines, Malaysia, Vietnam	Indonesia, Borneo: Timor is the most diverse of all the islands and I would not expect it to be blue. Colours on Borneo should be flipped north to south: Sabah, Sarawak and Brunei are much better surveyed than Kalimantan. (LJ)
E Asia	2, 3, 4	Wallacea	forest	GB, LT, TU	Indonesia
E Asia	2, 3, 4	Sahul shelf	forest	GB, LT, TU	New Guinea	New Guinea: Southern savannas are less diverse though very under sampled, so would expect medium priority here (LJ). The blue pixel in north PNG are odd: I would expect any low priority areas to be close to Lae or Port Moresby. I can't think of any mass sampling efforts in the Sepik: maybe a centroid problem? Mount Jaya appears over-priroitised (LT).
South America	2, 3, 6	Andes	forest, non-forest dominatedland	JM, Carlos Reynel (CR)	Argentina, Bolivia, Chile, Colombia, Ecuador, Peru, Venezuela	Peru: odd patch in dry lands, South Lima to Paracus. I wouldn't classify as forest JM
South America	2, 3, 6	Caatinga	forest	Eimear Nic Lughadha (ENL)	Brazil	Analysis might have (slightly) over prioritised the cerrado (also poorly sampled) in the SW of Piaui rather than the Caatinga. Cerrado species tend to be more widespread than Caatinga species (ENL).
South America	2, 3, 6	Cerrado	forest, non-forest dominatedland	Gloria Céspedes (GC), Juana de Egea (JdE), ENL	Brazil	Paraguay: area marked as non-forest dominated corresponds mainly to deforested areas. E.g. Eastern Paraguay, Cordillera de los Altos and the forests of Caaguazú. Western region of the country, the non-forest dominatedland areas correspond to pastures implanted by the Mennonites; this area is completely degraded due to the high agricultural productivity of the area (GC, JdE).
South America	2, 3, 6	Chiqitania	forest	Bente Klitgaard (BK), Carla Malodonado (CM), Alfredo Fuentes (AF)	Bolivia
South America	2, 3, 6	Pampas del Beni	non-forest dominatedland	Bente Klitgaard (BK), Carla Malodonado (CM), Maira Martínez (MM), Alfredo Fuentes (AF)	Bolivia
South America	2, 3, 6	Choco	forest-dominated	Sebastian Tello (ST)	Colombia, Ecuador	Parts of the Ecuadorin Chocó are identified as not high priority should be high priority (ST)
South America	2, 3, 6	Pampas	non-forest dominatedland	ENL	Argentina, Uruguay, and Brazil	Brazil: southern non-forest dominated lands (part of the Pampa biome), the area furthest to the south, bordering Uruguay, is absent from the map but should be recognised as high priority, including highly range-restricted species also found just over the border in north (ENL).
North & Meso- America	2, 3, 7	Central America	forest	Alexandre Monro (AM), Daniel Santamaría Aguilar (DSA)	Belize, Costa Rica, El Salvador, Guatemala, Honduras, Nicaragua, and Panama	Guatemala, El Salvador: coastal forest should be high priority due to combination of threat and low sample effort (AM, DSA).
